# Molecular Identification and Characterization of Mobatviruses (*Hantaviridae*) in Lao PDR

**DOI:** 10.64898/2026.04.06.713848

**Authors:** Chittaphone Vanhnollat, Kristina Dimitrova, Longthor Vachouaxiong, Jonathan Audet, Somphavanh Somlor, Sarah J. Medina, Phaithong Bounmany, Khaithong Lakeomany, Vaekey Vungkyly, Gary Wong, Vilakhan Xayaphet, Phetphoumin Paphaphanh, Watthana Theppangna, Bounsavane Douangboubpha, Khamsing Vongphayloth, David Safronetz, Philippe Buchy

## Abstract

Hantavirids, specifically the members within the genus *Orthohantavirus*, represent a significant global public health threat, with bat-associated lineages challenging traditional reservoir paradigms. To investigate the genetic diversity of hantavirids in Southeast Asia, we conducted an expanded surveillance program in Lao PDR from May 2023 to October 2025 in bat populations and wild animals from local wet markets. Using molecular screening and deep sequencing to characterize hantavirids from bat populations and wild animals from local wet markets, we identified 20 positive samples across four bat species, recovering coding-complete genomes for multiple novel variants. Phylogenetic analysis confirmed that these viruses form a monophyletic group within *Mobatvirus*, resolving into two major subclades. The first subclade clustered with Quezon and Robina viruses found in fruit-eating bats. The second subclade further split into two lineages corresponding to Ðakrông and Xuân Sơn viruses, which are associated with trident and leaf-nosed bats, respectively. Despite the strong host specificity observed, the detection of these viruses in a wet market, a critical interface for human-wildlife contact, indicates a potential zoonotic risk. These findings significantly expand the known diversity of mobatviruses in Laos and highlight the urgent need for serological surveillance in at-risk human populations to assess the potential for spillover.
