## Supplementary material for "Molecular Identification and Characterization of Mobatviruses (*Hantaviridae*) in Lao PDR": S1 Table

### Sheet: Sheet1
Segments	Isolates	ORF				Protein domain
		NT length	NT ORF (start - end residue)	ORF NT length	ORF AA length	Description	Domain (start-end residue)
L	LBHV1	6529	33-6470	6438	2145	Cap-snatching endonuclease	3-196
						L protein N-terminus	30-197
						RNA dependent RNA polymerase	198-230
						Bunyavirus RNA dependent RNA polymerase	559-1284
	LBHV7	6553	189-6503	6315	2104	Cap-snatching endonuclease	1-155
						RNA dependent RNA polymerase	157-191
						Bunyavirus RNA dependent RNA polymerase	518-1243
	LBHVrou	6611	43-6486	6444	2147	Cap-snatching endonuclease	3-196
						RNA dependent RNA polymerase	198-236
						Bunyavirus RNA dependent RNA polymerase	561-1284
M	LBHV1	3641	35-3418	3384	1127	Hantavirus glycoprotein Gn, head	24-366
						Hantavirus glycoprotein Gn, base	376-477
						Hantavirus ITAM motif	608-641
						Hantavirus glycoprotein Gc, N-terminal	651-965
						Hantavirus glycoprotein Gc, C-terminal	967-1126
	LBHV5	3611	13-3381	3369	1122	Hantavirus glycoprotein Gn, head	5-325
						Hantavirus glycoprotein Gn, base	335-436
						Hantavirus ITAM motif	567-600
						Hantavirus glycoprotein Gc, N-terminal	610-924
						Hantavirus glycoprotein Gc, C-terminal	926-1085
	LBHV6	3621	35-3418	3384	1127	Hantavirus glycoprotein Gn, head	24-366
						Hantavirus glycoprotein Gn, base	376-477
						Hantavirus ITAM motif	608-641
						Hantavirus glycoprotein Gc, N-terminal	651-965
						Hantavirus glycoprotein Gc, C-terminal	967-1126
	LBHV7	3718	34-3420	3387	1128	Hantavirus glycoprotein Gn, head	24-368
						Hantavirus glycoprotein Gn, base	377-478
						Hantavirus ITAM motif	607-642
						Hantavirus glycoprotein Gc, N-terminal	649-966
						Hantavirus glycoprotein Gc, C-terminal	969-1128
	LBHVrou	3762	6-3407	3402	1133	Hantavirus glycoprotein Gn, head	24-371
						Hantavirus glycoprotein Gn, base	379-480
						Hantavirus ITAM motif	613-645
						Hantavirus glycoprotein Gc, N-terminal	654-969
						Hantavirus glycoprotein Gc, C-terminal	977-1131
S	LBHV1	1829	135-1418	1284	427	Hantavirus nucleocapsid protein	1-427
	LBHV5	1512	23-1306	1284	427	Hantavirus nucleocapsid protein	1-427
	LBHV7	1814	54-1337	1284	427	Hantavirus nucleocapsid protein	1-427
	LBHVrou	1771	33-1322	1290	429	Hantavirus nucleocapsid protein	1-429
