## Supplementary material for "Molecular Identification and Characterization of Mobatviruses (*Hantaviridae*) in Lao PDR": S2 Table

### Sheet: Sheet1
Variants	Segment	Total_Residues	Helix_Count	Helix_Percent	Sheet_Count	Sheet_Percent	Coil_Count	Coil_Percent
LBHV_LBHV1	M	1127	246	21.8279	431	38.2431	450	39.929
LBHV_LBHV5	M	1086	243	22.3757	410	37.7532	433	39.8711
LBHV_LBHV6	M	1127	244	21.6504	431	38.2431	452	40.1065
LBHV_LBHV7	M	1128	251	22.2518	428	37.9433	449	39.805
LBHV_LBHVeo	M	1133	270	23.8305	431	38.0406	432	38.1289
XSV_PR15	M	1078	245	22.7273	399	37.013	434	40.2597
SNV_NM R11	M	1140	263	23.0702	430	37.7193	447	39.2105
DKGV_VN2913B72	M	1127	251	22.2715	433	38.4206	443	39.3079
PUUV_Sotkamo	M	1148	280	24.3902	428	37.2822	440	38.3275
THAIV_MDG3887MG9	M	1133	274	24.1836	424	37.4228	435	38.3936
ANDV_Chile9717869	M	1138	273	23.9895	427	37.522	438	38.4886
QZNV_MT1720/1657	M	1133	277	24.4484	430	37.9523	426	37.5993
SEOV_GAN22/2021	M	1133	274	24.1836	422	37.2462	437	38.5702
HTNV_Aa17-285	M	1135	276	24.3172	429	37.7974	430	37.8855
LBHV_LBHV1	S	433	247	57.0439	19	4.38799	167	38.5681
LBHV_LBHV5	S	429	244	56.8765	19	4.4289	166	38.6946
LBHV_LBHV7	S	428	248	57.9439	19	4.43925	161	37.6168
LBHV_LBHVeo	S	428	245	57.243	19	4.43925	164	38.3178
XSV_PR15	S	427	244	57.1429	19	4.44965	164	38.4075
SNV_NM R11	S	427	240	56.2061	19	4.44965	168	39.3443
DKGV_VN2913B72	S	427	240	56.2061	19	4.44965	168	39.3443
PUUV_Sotkamo	S	427	236	55.2693	19	4.44965	172	40.281
THAIV_MDG3887MG9	S	420	238	56.6667	19	4.52381	163	38.8095
ANDV_Chile9717869	S	429	242	56.4103	21	4.8951	166	38.6946
QZNV_MT1720/1657	S	429	240	55.9441	21	4.8951	168	39.1608
SEOV_GAN22/2021	S	427	237	55.5035	21	4.91803	169	39.5785
HTNV_Aa17-285	S	429	243	56.6434	23	5.36131	163	37.9953
