## Supplementary material for "Molecular Identification and Characterization of Mobatviruses (*Hantaviridae*) in Lao PDR": S3 Table

### Sheet: sheet
S segment	M segment	L segment accession	partial RdRP accession	virus_name	abbreviation	variants	abbreviated names	country	Host species	Host cytb accession	This study
KX845678	KX845679	KX845680	KX845680	Brno virus	BRNV	7/2012/CZE	BRNV_7/2012/CZE	Czech Republic	Nyctalus noctula	JX570902
NC_043126	NC_043127	n.a.	JX465381	Longquan virus	LQUV	Longquan-Rs-32	LQUV_Longquan-Rs-32	China	Rhinolophus sinicus	JX465358
PZ241959	PZ241956	PZ241951	PQ585420	Lao batborne hantavirus	LBHV	LBHV1	LBHV_LBHV1	Laos	Aselliscus stoliczkanus	To be submitted	yes
PZ241958	PZ241954	n.a.	PQ585422	Lao batborne hantavirus	LBHV	LBHV5	LBHV_LBHV5	Laos	Aselliscus stoliczkanus	To be submitted	yes
PZ241957	PZ241953	PZ241950	PQ585424	Lao batborne hantavirus	LBHV	LBHV7	LBHV_LBHV7	Laos	Hipposideros gentilis	To be submitted	yes
PZ241960	PZ241952	PZ241949	To be submitted	Lao batborne hantavirus	LBHV	LBHVrou	LBHV_LBHVrou	Laos	Eonycteris spelaea	To be submitted	yes
KC688335	KU976427	JX912953	JX912953	Xuan son virus	XSV	VN1982B4	XSV_VN1982B4	Viet Nam	Hipposideros pomona	JX912954
KM102247	KM102248	KM102249	KM102249	Laibin virus	LAIV	BT20	LAIV_BT20	China	Taphozous melanopogon	LC406449
KR072621	KR072622	KR072623	KR072623	Nova virus	NVAV	Te34	NVAV_Te34	Poland	Talpa europaea	FJ715340
KY662264	KY662265	KY662266	n.a.	Laibin virus	LAIV	BT33	LAIV_BT33	China	Taphozous melanopogon	n.a.
KY662273	KY662274	KY662275	n.a.	Xuan son virus	XSV	PR15	XSV_PR15	China	Hipposideros pomona	n.a.
KY780086	KY780087	KY780088	n.a.	Nova virus	NVAV	BE/Vieux-Genappe/TE/2013/2	NVAV_BE/Vieux-Genappe/TE/2013/2	Belgium	Talpa europaea	n.a.
MG663534	MG663535	MG663536	MG663536	Dakrong virus	DKGV	VN2913B72	DKGV_VN2913B72	Viet Nam	Aselliscus stoliczkanus	KU161570
NC_034400	NC_034393	NC_034401	KU950715	Quezon virus	QZNV	MT1720/1657	QZNV_MT1720/1657	Philippines	Rousettus amplexicaudatus	KU950716
NC_055633	NC_055634	NC_055632	NC_055632	Orthohantavirus robinaense	ROBV	P17-14855	ROBV_P17-14855	Australia	Pteropus alecto	n.a.
NC_078483	NC_078484	NC_078485	n.a.	Lena virus	LENV	Khekhtsir-Sc67/Russia/2008	LENV_Khekhtsir-Sc67/Russia/2008	Russia	Sorex caecutiens	n.a.
OQ466086	OQ466078	n.a.	n.a.	Xuan son virus	XSV	Yunnan-Hp-125/China/2022	XSV_Yunnan-Hp-125/China/2022	China	Hipposideros pomona	n.a.
n.a.	PZ241955	n.a.	PQ585423	Lao batborne hantavirus	LBHV	LBHV6	LBHV_LBHV6	Laos	Aselliscus stoliczkanus	To be submitted	yes
AB620103	AB620104	AB620105	n.a.	Carrizal virus	CARV	26/2006	CARV_26/2006	Mexico	Reithrodontomys sumichrasti	n.a.
AB620106	AB620107	AB620108	n.a.	Huitzilac virus	HUIV	200/2006	HUIV_200/2006	Mexico	Reithrodontomys megalotis	n.a.
AB675463	AB676848	AB712372	AB712372	Hokkaido virus	HOKV	Kitahiyama128M/2008	HOKV_Kitahiyama128M/2008	Japan	Myodes rufocanus	LC406450
AF005727	AF005728	n.a.	n.a.	Orthohantavirus negraense	LANV	510B	LANV_510B	n.a.	Calomys laucha	n.a.
AF482714	AF028022	n.a.	n.a.	Lechiguanas virus	LECV	Of22819	LECV_Of22819	n.a.	Oligoryzomys flavescens	n.a.
AF482715	AF028024	n.a.	n.a.	Oran virus	ORNV	Ol22996	ORNV_Ol22996	n.a.	Oligoryzomys longicaudatus	n.a.
AJ011646	AJ011647	n.a.	n.a.	Topografov hantavirus	TOPV	Ls136V	TOPV_Ls136V	n.a.	n.a.	n.a.
AJ410615	AJ410616	AJ410617	n.a.	Orthohantavirus dobravaense	DOBV	DOBV/Ano-Poroia/Afl9/1999	DOBV_DOBV/Ano-Poroia/Afl9/1999	Greece	Apodemus flavicollis	n.a.
AY273791	S47716	X56492	NC_005238	Seoul virus 80-39	SEOV	80-39	SEOV_80-39	n.a.	Rattus norvegicus	AB355903
AY675349	AY675353	DQ056292	DQ056292	Soochong virus-1	SOOV	SC-1	SOOV_SC-1	n.a.	Apodemus peninsulae	AB073811
DQ256126	DQ177347	FJ858378	n.a.	Catacamas virus	CATV	HV C1280001	CATV_HV C1280001	Honduras	Oryzomys couesi	n.a.
EF543524	EF543526	EF543525	EF543525	Orthohantavirus caobangense	CBNV	3	CBNV_3	Viet Nam	Anourosorex squamipes	AB175090
EU929072	EU929075	EU929078	EU929078	Asama virus	ASAV	N10	ASAV_N10	Japan	Urotrichus talpoides	EU918371
FJ532244	FJ608550	FJ809772	n.a.	Rio Mamore hantavirus	RIOMV	HTN-007	RIOMV_HTN-007	Peru	Oligoryzomys microtis	n.a.
GQ200820	GQ244521	GQ244526	n.a.	Orthohantavirus bayoui	BAYV	HV F0260003	BAYV_HV F0260003	USA	Oryzomys palustris	n.a.
GU904028	GU904034	GU904041	n.a.	Orthohantavirus dobravaense	DOBV	B13	DOBV_B13	n.a.	n.a.	n.a.
HM756286	HM756287	HQ404253	n.a.	Eothenomys miletus hantavirus LX309	LUXV	LX309	LUXV_LX309	China	Eothenomys miletus	n.a.
HQ834695	HQ834696	HQ834697	n.a.	Jeju virus	JJUV	45971	JJUV_45971	South Korea	Crocidura shantungensis	n.a.
JF796022	JF796036	n.a.	n.a.	Dabieshan virus	DBSV	Yongjia-Nc-58	DBSV_Yongjia-Nc-58	China	Niviventer confucianus	n.a.
JF920150	JF920149	JF920148	n.a.	Orthohantavirus dobravaense	SOCV	Ap/Sochi/hu	SOCV_Ap/Sochi/hu	Russia	Homo sapiens	n.a.
JQ611712	JQ611714	JQ611713	n.a.	Maripa hantavirus	MARV	BOR	MARV_BOR	French Guiana	n.a.	n.a.
JX028273	JX028272	JX028271	n.a.	Muju virus	MUJV	45668	MUJV_45668	South Korea	Myodes regulus	n.a.
JX465411	JX465395	n.a.	n.a.	Lianghe virus	LHEV	Lianghe-As-255	LHEV_Lianghe-As-255	China	Anourosorex squamipes	n.a.
KC136244	KC136243	KC136242	n.a.	Amur virus	AMRV	H8205	AMRV_H8205	China	Apodemus peninsulae	n.a.
KC344252	KC344269	n.a.	n.a.	Gou virus	GOUV	LongquanRf-11-372	GOUV_LongquanRf-11-372	China	Rattus flavipectus	n.a.
KC490918	KC490919	KC490922	n.a.	Anjozorobe virus	ANJZV	Anjozorobe/Em/MDG/2009/ATD49	ANJZV_Anjozorobe/Em/MDG/2009/ATD49	Madagascar	Eliurus majori	n.a.
KJ857342	KJ857338	KJ857321	n.a.	Orthohantavirus khabarovskense	KHAV	Fuyuan-Mm-217	KHAV_Fuyuan-Mm-217	China	Microtus maximowiczii	n.a.
KJ857344	KJ857340	KJ857311	n.a.	Orthohantavirus khabarovskense	KHAV	Fuyuan-Mm-250	KHAV_Fuyuan-Mm-250	China	Microtus maximowiczii	n.a.
KP013568	KP013579	n.a.	n.a.	Adler hantavirus	ADLV	Mm/98-08	ADLV_Mm/98-08	Russia	Microtus majori	n.a.
KT983771	KT983772	KT983773	n.a.	Choclo virus	CHOV	588	CHOV_588	Panama	Oligoryzomys fulvescens	n.a.
KU934010	KU934009	KU934008	KU934008	Tigray virus	TIGV	ET2121	TIGV_ET2121	Ethiopia	Stenocephalemys albipes	AF518346
L36929	L36930	n.a.	n.a.	Orthohantavirus bayoui	BAYV	Louisiana	BAYV_Louisiana	n.a.	Homo sapiens	n.a.
L37904	L37903	L37902	n.a.	Orthohantavirus sinnombreense	SNV	NM R11	SNV_NM R11	n.a.	Peromyscus maniculatus	n.a.
L39949	L39950	n.a.	n.a.	Orthohantavirus nigrorivense	BCCV	BCC-1	BCCV_BCC-1	n.a.	n.a.	n.a.
LC553716	LC553717	LC553718	n.a.	Lanka hantavirus	LNKV	Lanka/2018/PR98	LNKV_Lanka/2018/PR98	Sri Lanka	Mus booduga	n.a.
M14626	M14627	X55901	NC_005222	Orthohantavirus hantanense	HTNV	76-118	HTNV_76-118	n.a.	Apodemus agrarius	AB303225
M32750	M29979	M63194	n.a.	Orthohantavirus puumalaense	PUUV	CG1820	PUUV_CG1820	n.a.	n.a.	n.a.
M34011	NC_038940	NC_038939	EF646763	Orthohantavirus prospectense	PHV	PH-1	PHV_PH-1	n.a.	Microtus pennsylvanicus	AF119279
MG888402	MG913806	MH499473	KF974361	Artybash virus	ARTV	Galkino-St2714/Russia/2007	ARTV_Galkino-St2714/Russia/2007	Russia	Sorex tundrensis	KF974362
MN295683	MN295685	MN295687	n.a.	Orthohantavirus jejuense	JJUV	14-48	JJUV_14-48	South Korea	Crocidura shantungensis	n.a.
MN832784	MN832783	MN832782	NC_005225	Orthohantavirus puumalaense	PUUV	Sotkamo	PUUV_Sotkamo	Germany	Myodes glareolus	JX477304
MZ343360	MZ343361	MZ343362	n.a.	Orthohantavirus thailandense	THAIV	MDG3887MG9	THAIV_MDG3887MG9	Madagascar	Rattus rattus	n.a.
NC_003466	NC_003467	NC_003468	AF291704	Orthohantavirus andesense	ANDV	Chile9717869	ANDV_Chile9717869	n.a.	Oligoryzomys longicaudatus	AF346566
NC_005216	NC_005215	NC_005217	NC_005217	Orthohantavirus sinnombreense	SNV	NM H10	SNV_NM H10	n.a.	Homo sapiens	AF119261
NC_005227	NC_005228	NC_005226	NC_005226	Orthohantavirus tulaense	TULV	M5302v	TULV_M5302v	n.a.	Microtus arvalis	AY220770
NC_034394	NC_034395	NC_034402	n.a.	Bruges virus	BRGV	BE/Vieux-Genappe/TE/2013/1	BRGV_BE/Vieux-Genappe/TE/2013/1	Belgium	Talpa europaea	n.a.
NC_034396	NC_034397	NC_034403	n.a.	Orthohantavirus montanoense	MTNV	104/2006	MTNV_104/2006	Mexico	Peromyscus beatae	n.a.
NC_034405	NC_034406	NC_034407	KC631784	Bowe virus	BOWV	VN1512	BOWV_VN1512	Guinea	Crocidura douceti	KC684929
NC_034473	NC_034466	NC_034467	n.a.	Fugong virus	FUGV	FG10	FUGV_FG10	China	Eothenomys eleusis	n.a.
NC_034526	NC_034516	NC_034517	JQ082302	Orthohantavirus sangassouense	SANGV	SA14	SANGV_SA14	Guinea	Hylomyscus simus	DQ212188
NC_034528	NC_034525	NC_034515	n.a.	Orthohantavirus delgaditoense	CADV	VHV-574	CADV_VHV-574	Venezuela	Sigmodon alstoni	n.a.
NC_034559	NC_034565	NC_034560	GQ306150	Kenkeme virus	KKMV	Fuyuan-Sr-326	KKMV_Fuyuan-Sr-326	China	Sorex roboratus	AB175128
NC_034566	NC_034552	NC_034553	n.a.	Maporal virus	MAPV	HV-97021050	MAPV_HV-97021050	n.a.	n.a.	n.a.
NC_038696	NC_038694	NC_038695	HM015221	Rockport virus	RKPV	MSB57412	RKPV_MSB57412	USA	Scalopus aquaticus	HM461914
NC_043070	NC_043069	n.a.	n.a.	Orthohantavirus asikkalaense	ASIV	CZ/Beskydy/412/2010/Sm	ASIV_CZ/Beskydy/412/2010/Sm	Czech Republic	Sorex minutus	n.a.
NC_055635	NC_055637	NC_055636	n.a.	Orthohantavirus tatenalense	TATV	Upton_Heath	TATV_Upton_Heath	United Kingdom	Microtus agrestis	n.a.
OM030307	OM030306	OM030305	n.a.	Wenzhou Niviventer niviventer orthohantavirus 1	DBSV	WZS_She	DBSV_WZS_She	China	Niviventer niviventer	n.a.
OM030313	OM030312	OM030311	n.a.	Wufeng Chodsigoa smithii orthohantavirus 1	WfCsOHV1	WFS_ChangWei	WfCsOHV1_WFS_ChangWei	China	Chodsigoa smithii	n.a.
OP946509	OP946510	OP946511	n.a.	Orthohantavirus seoulense	SEOV	GAN22/2021	SEOV_GAN22/2021	China	n.a.	n.a.
OR365536	OR365537	n.a.	n.a.	Orthohantavirus chocloense	CHOV	131232hk	CHOV_131232hk	Panama	Oligoryzomys costaricensis	n.a.
OR700537	OR700530	OR700523	n.a.	Orthohantavirus hantanense	HTNV	Aa17-285	HTNV_Aa17-285	South Korea	Apodemus agrarius	n.a.
PP434897	PP434896	PP434892	n.a.	Ozark orthohantavirus	OZAV	SIHI227	OZAV_SIHI227	USA	Sigmodon hispidus	n.a.
PP905729	PP905731	PP905726	n.a.	Sager Creek orthohantavirus	SACRV	MIOC39_C	SACRV_MIOC39_C	USA	Microtus ochrogaster	n.a.
U09488	U36801	n.a.	n.a.	New York hantavirus	NYV	Rhode Island-1	NYV_Rhode Island-1	n.a.	Homo sapiens	n.a.
Z49098	X55129	EF646763	n.a.	Orthohantavirus prospectense	PHV	PH-1	PHV_PH-1	n.a.	n.a.	n.a.
MG599942	MG599941	MG599940	n.a.	Hainan oriental leaf-toed gecko hantavirus	HOLGV	LPXYF84819	HOLGV_LPXYF84819	China	Hemidactylus bowringii	n.a.
AY526097	DQ825771	DQ825770	EU001330	Thottopalayam virus	TPMV	VRC 66412	TPMV_VRC 66412	India	Suncus murinus	DQ630386
EF641804	EF641798	EF641806	EF641806	Imjin virus	MJNV	Cl 05-11	MJNV_Cl 05-11	South Korea	Crocidura lasiura	KJ004674
KJ420559	KJ420541	KJ420567	n.a.	Imjin virus	MJNV	Cixi-Cl-23	MJNV_Cixi-Cl-23	China	Crocidura lasiura	n.a.
KJ420560	KJ420542	KJ420568	n.a.	Thottopalayam virus	TPMV	Wencheng-Sm-305	TPMV_Wencheng-Sm-305	China	Suncus murinus	n.a.
n.a.	n.a.	n.a.	NC_005235	Orthohantavirus dobravaense	DOBV	DOBV/Ano-Poroia/Afl9/1999	DOBV/Greece/Greece	Greece	Apodemus flavicollis	JF819967
n.a.	n.a.	n.a.	HQ663935	Jeju virus	JJUV	SH42	JJUV/SH42/South_Korea	South Korea	Crocidura shantungensis	HQ663932
n.a.	n.a.	n.a.	JX465369	Huangpi virus	HUPV	Pa-1	HUPV/Pa-1/China	China	Pipistrellus abramus	JX465352
n.a.	n.a.	n.a.	JQ287716	Mouyassue virus	MOYV	KB576	MOYV/KB576/Cote_dIvoire	Cote_dIvoire	Neoromicia nanus	JQ287717
n.a.	n.a.	n.a.	JN037851	Hantavirus	MGBV	1209	MGBV/1209/Sierra_Leone	Sierra_Leone	Nycteris hispida	HQ693722
n.a.	n.a.	n.a.	KT316176	Makokou virus	MAKV	GB303	MAKV/GB303/Gabon	Gabon	Hipposideros ruber	EU934474
n.a.	n.a.	n.a.	EF619961	Ash River virus	ARRV	MSB734418	ARRV/MSB734418/USA	USA	Sorex cinereus	FJ667512
n.a.	n.a.	n.a.	FJ593501	Jemez Springs virus	JMSV	MSB144475	JMSV/MSB144475/Canada	Canada	Sorex monticolus	FJ667514
n.a.	n.a.	n.a.	EF050454	Tanganya virus	TGNV	Tan826	TGNV/Tan826/Guinea	Guinea	Crocidura theresae	DQ521043
n.a.	n.a.	n.a.	JF276228	Azagny virus	AZGV	KBM15	AZGV/KBM15/Cote_dIvoire	Cote_dIvoire	Crocidura obscurior	JF276229
n.a.	n.a.	n.a.	FJ593497	Oxbow virus	OXBV	Ng1453	OXBV/Ng1453/USA	USA	Neurotrichus gibbsii	FJ595237
n.a.	n.a.	n.a.	EF636026	Seewis virus	SWSV	mp70	SWSV/mp70/Switzerland	Switzerland	Sorex araneus	FJ667524
n.a.	n.a.	n.a.	JX990965	Boginia virus	BOGV	2074	BOGV/2074/Poland	Poland	Neomys fodiens	KC537797
n.a.	n.a.	n.a.	JX193697	Uluguru virus	ULUV	FMNH158302	ULUV/FMNH158302/Tanzania	Tanzania	Myosorex geata	JX193701
n.a.	n.a.	n.a.	JX193700	Kilimanjaro virus	KMJV	FMNH174124	KMJV/FMNH174124/Tanzania	Tanzania	Myosorex zinki	JX193702
n.a.	n.a.	n.a.	OR684449	Buritiense virus	Buritiense	AN871713-14-20	Buritiense/AN871713-14-20/Brazil	Brazil	Carollia perspicillata	n.a.
n.a.	n.a.	n.a.	PQ585419	Lao batborne hantavirus	LBHV	LBHV3	LBHV/LBHV3/Laos	Laos	Hipposideros gentilis	To be submitted	yes
n.a.	n.a.	n.a.	To be submitted	Lao batborne hantavirus	LBHV	LBHV19	LBHV/LBHV19/Laos	Laos	Hipposideros gentilis	To be submitted	yes
n.a.	n.a.	n.a.	PQ585418	Lao batborne hantavirus	LBHV	LBHV2	LBHV/LBHV2/Laos	Laos	Aselliscus stoliczkanus	To be submitted	yes
n.a.	n.a.	n.a.	To be submitted	Lao batborne hantavirus	LBHV	LBHV12	LBHV/LBHV12/Laos	Laos	Aselliscus stoliczkanus	To be submitted	yes
n.a.	n.a.	n.a.	To be submitted	Lao batborne hantavirus	LBHV	LBHV14	LBHV/LBHV14/Laos	Laos	Aselliscus stoliczkanus	To be submitted	yes
n.a.	n.a.	n.a.	To be submitted	Lao batborne hantavirus	LBHV	LBHV13	LBHV/LBHV13/Laos	Laos	Aselliscus stoliczkanus	To be submitted	yes
n.a.	n.a.	n.a.	To be submitted	Lao batborne hantavirus	LBHV	LBHV15	LBHV/LBHV15/Laos	Laos	Aselliscus stoliczkanus	To be submitted	yes
n.a.	n.a.	n.a.	PQ585421	Lao batborne hantavirus	LBHV	LBHV4	LBHV/LBHV4/Laos	Laos	Aselliscus stoliczkanus	To be submitted	yes
n.a.	n.a.	n.a.	To be submitted	Lao batborne hantavirus	LBHV	LBHV22	LBHV/LBHV22/Laos	Laos	Aselliscus stoliczkanus	To be submitted	yes
n.a.	n.a.	n.a.	To be submitted	Lao batborne hantavirus	LBHV	LBHV8	LBHV/LBHV8/Laos	Laos	Aselliscus stoliczkanus	To be submitted	yes
n.a.	n.a.	n.a.	To be submitted	Lao batborne hantavirus	LBHV	LBHV11	LBHV/LBHV11/Laos	Laos	Aselliscus stoliczkanus	To be submitted	yes
n.a.	n.a.	n.a.	To be submitted	Lao batborne hantavirus	LBHV	LBHV16	LBHV/LBHV16/Laos	Laos	Aselliscus stoliczkanus	To be submitted	yes
n.a.	n.a.	n.a.	To be submitted	Lao batborne hantavirus	LBHV	LBHV18	LBHV/LBHV18/Laos	Laos	Aselliscus stoliczkanus	To be submitted	yes
n.a.	n.a.	n.a.	To be submitted	Lao batborne hantavirus	LBHV	LBHV17	LBHV/LBHV17/Laos	Laos	Aselliscus stoliczkanus	To be submitted	yes
n.a.	n.a.	n.a.	To be submitted	Lao batborne hantavirus	LBHV	LBHV10	LBHV/LBHV10/Laos	Laos	Macroglossus sobrinus	To be submitted	yes
